# An intranuclear bacterial parasite of deep-sea mussels expresses apoptosis inhibitors acquired from its host

**DOI:** 10.1101/2023.06.11.544495

**Authors:** Miguel Ángel González Porras, Adrien Assié, Målin Tietjen, Marlene Violette, Manuel Kleiner, Harald Gruber-Vodicka, Nicole Dubilier, Nikolaus Leisch

**Affiliations:** Max Planck Institute for Marine Microbiology, Bremen, Germany; Alkek Center for Metagenomics and Microbiome Research, Baylor College of Medicine, Houston, TX 77030, USA; Department of Plant and Microbial Biology, North Carolina State University, Raleigh, NC 27695, USA

**Keywords:** Laser-capture microdissection, lateral gene transfer, ankyrin repeats, *Endozoicomonas*, bathymodioline mussels, *Bathymodiolus*, *Gigantidas*, herpes virus, OsHV-1

## Abstract

Endozoicomonadaceae bacteria are widespread in many marine animals, and generally considered beneficial. Members of one clade, however, Candidatus Endonucleobacter, infect the nuclei of deep-sea mussels, where they replicate to ≥ 80,000 bacteria per nucleus and cause the nuclei to swell to 50 times their original size. How these parasites are able to persist in host nuclei without the cell undergoing apoptosis is not known. We show here that Ca. Endonucleobacter encodes and expresses 7-15 inhibitors of apoptosis (IAPs), proteins previously only known from animals and viruses. Dual RNA-seq transcriptomes of infected nuclei revealed parallel upregulation of Ca. Endonucleobacter IAPs and host caspases, suggesting an arms race between the parasite and host for control of apoptosis. Comparative phylogenetic analyses revealed that Ca. Endonucleobacter acquired IAPs repeatedly through horizontal gene transfer from their hosts in convergent acquisition, possibly mediated by herpes viruses that may infect both the parasite and the host.
