## Supplementary Table 2 for "An intranuclear bacterial parasite of deep-sea mussels expresses apoptosis inhibitors acquired from its host"

### Sheet: Hoja1
Name	Target	Sequence	Dye	Reference
EUB-I 338	Eubacteria	5’GCTGCCTCCCGTAGGAGT3’	2 x ATTO 647	Amann et al. 1990
BNIX64	Ca. Endonucleobacter	5’GCTAGACCTGTTACCGCT3’	2 x ATTO 550	Zielinski et al. 2009
EUK1995	Eukaryote	5’GGGCATCACAGACCTG’3	2 x ATTO 647	Giovannoni et al. 1988
BMARt_193	SOX symbiont	5'CGAAGGTCCTCCACTTTA'3	2 x ATTO 488	Duperron et al. 2006
BMARm_845	MOX symbiont	5'GCTCCGCCACTAAGCCTA'3	2 x ATTO 647	Duperron et al. 2006
