## Supplementary Table 3 for "An intranuclear bacterial parasite of deep-sea mussels expresses apoptosis inhibitors acquired from its host"

### Sheet: Sheet1
ID	Annotation	Expression (TPM)	Symbol in Fig.2	Normalized expression to RecA (TPM)
fig|539814.32.peg.1838	RecA protein	82.8849	NA	1
fig|539814.32.peg.330	Type III secretion cytoplasmic LcrG inhibitor (LcrV%2Csecretion and targeting control protein%2C V antigen)	60.9264	LcrV	0.735072
fig|539814.32.peg.269	Type III secretion host injection protein (YopB)	33.5486	YopB	0.404761
fig|539814.32.peg.268	Type III secretion host injection and negative regulator protein (YopD)	8.52277	YopD	0.102827
fig|539814.32.peg.2327	PTS IIA-like nitrogen-regulatory protein PtsN	0	PtsN	0
fig|539814.32.peg.2362	PTS system%2C glucose-specific IIB component (EC 2.7.1.69) / PTS system%2C glucose-specific IIC component	19.1813	PTSG	0.231421
fig|539814.32.peg.2363	Phosphoenolpyruvate-protein phosphotransferase of PTS system (EC 2.7.3.9)	67.2016	PTSP	0.810782
fig|539814.32.peg.3435	Chitinase (EC 3.2.1.14)	2596.67	ChiA	31.3286
fig|539814.32.peg.3333	putative virulence protein ipgD (Shigella flexneri plasmid pINV)	50.6242	IpgD1	0.610777
fig|539814.32.peg.3347	putative virulence protein ipgD (Shigella flexneri plasmid pINV)	19.6284	IpgD2	0.236815
fig|539814.32.peg.3477	Probable lipase	610.728	Lipase	7.36839
fig|539814.32.peg.1232	*IAP1	7.07794	IAP1	0.0853948
fig|539814.32.peg.1287	*IAP2	11.2535	IAP2	0.135773
fig|539814.32.peg.2040	*IAP3	0	IAP3	0
fig|539814.32.peg.2634	*IAP4	12.7452	IAP4	0.15377
fig|539814.32.peg.2964	*IAP5	13.8836	IAP5	0.167505
fig|539814.32.peg.2969	*IAP6	7.25063	IAP6	0.0874783
fig|539814.32.peg.3351	*IAP7	7.8354	IAP7	0.0945335
fig|539814.32.peg.220	Preprotein translocase secY subunit (TC 3.A.5.1.1)	423.469	SecY	5.10912
fig|539814.32.peg.713	Preprotein translocase subunit SecE (TC 3.A.5.1.1)	2036.39	SecE	24.5689
fig|539814.32.peg.304	Preprotein translocase subunit SecG (TC 3.A.5.1.1)	863.947	SecG	10.4235
fig|539814.32.peg.1994	Protein export cytoplasm protein SecA ATPase RNA helicase (TC 3.A.5.1.1)	100.949	SecA	1.21794
fig|539814.32.peg.2422	N-acetylglucosamine-6-phosphate deacetylase (EC 3.5.1.25)	124.833	NagA	1.5061
fig|539814.32.peg.1487	Histidine permease YuiF	26.6062	YuiF	0.321002
fig|539814.32.peg.3482	Serine transporter	27.7003	SERT	0.334202
fig|539814.32.peg.2091	Methionine ABC transporter substrate-binding protein	140.491	MSBP	1.69501
fig|539814.32.peg.1088	Putrescine transport ATP-binding protein PotG (TC 3.A.1.11.2)	15.7501	PotG	0.190024
fig|539814.32.peg.1342	Putrescine ABC transporter putrescine-binding protein PotF (TC 3.A.1.11.2)	15.4137	PotF	0.185965
fig|539814.32.peg.3301	Oligopeptide transport system permease protein OppB (TC 3.A.1.5.1)	10.7773	OppB	0.130027
fig|539814.32.peg.3302	Oligopeptide transport system permease protein OppC (TC 3.A.1.5.1)	59.9622	OppC	0.723439
fig|539814.32.peg.2879	Type IV pilin PilA	816.723	PilA	9.8537
fig|539814.32.peg.2308	Type IV fimbrial assembly protein PilC	14.403	PilC	0.173771
fig|539814.32.peg.108	Type IV pilus biogenesis protein PilQ	8.04759	PilQ	0.0970936
fig|539814.32.peg.384	Twitching motility protein PilT	140.451	PilT	1.69453
fig|539814.32.peg.3131	Late competence protein ComEA%2C DNA receptor	893.031	ComEA	10.7744
fig|539814.32.peg.3232	DNA internalization-related competence protein ComEC/Rec2	16.1209	ComEC	0.194497
fig|539814.32.peg.718	Competence protein F homolog%2C phosphoribosyltransferase domain%3B protein YhgH required for utilization of DNA as sole source of carbon and energy	0	ComF	0
fig|539814.32.peg.1864	Single-stranded-DNA-specific exonuclease RecJ (EC 3.1.-.-)	19.6284	RecJ	0.236815
fig|539814.32.peg.1675	Amidophosphoribosyltransferase (EC 2.4.2.14)	124.667	GPAT	1.5041
fig|539814.32.peg.481	Carbamoyl-phosphate synthase large chain (EC 6.3.5.5)	89.9668	CPSase	1.08544
fig|539814.32.peg.1663	CTP synthase (EC 6.3.4.2)	73.2533	CTPS	0.883795
fig|539814.32.peg.2912	Thymidylate synthase (EC 2.1.1.45)	162.4	TS	1.95934
fig|539814.32.peg.3760	Long-chain fatty acid transport protein	94.8708	FATP	1.14461
fig|539814.32.peg.1556	Long-chain-fatty-acid--CoA ligase (EC 6.2.1.3)	20.137	LC-FACS	0.242951
fig|539814.32.peg.616	Acyl-CoA dehydrogenase (EC 1.3.8.7)	103.725	ACAD	1.25143
fig|539814.32.peg.1019	ATP synthase alpha chain (EC 3.6.3.14)	166.636	ATPα	2.01045
fig|539814.32.peg.1188	Thioredoxin	775.238	THIO	9.35319
fig|539814.32.peg.1515	Glucosamine--fructose-6-phosphate aminotransferase [isomerizing] (EC 2.6.1.16)	73.3816	GFAT	0.885343
