## Supplementary Table 4 for "An intranuclear bacterial parasite of deep-sea mussels expresses apoptosis inhibitors acquired from its host"

### Sheet: Sheet1
ID	Annotation	Exp. q-value: Combined	Symbol in Fig.2	H1423/002-N9% NSAF
fig|539814.32.peg.1838	RecA protein	Not detected in proteome	NA	Not detected in proteome
fig|539814.32.peg.330	Type III secretion cytoplasmic LcrG inhibitor (LcrV%2Csecretion and targeting control protein%2C V antigen)	Not detected in proteome	LcrV	Not detected in proteome
fig|539814.32.peg.269	Type III secretion host injection protein (YopB)	Not detected in proteome	YopB	Not detected in proteome
fig|539814.32.peg.268	Type III secretion host injection and negative regulator protein (YopD)	Not detected in proteome	YopD	Not detected in proteome
fig|539814.32.peg.2327	PTS IIA-like nitrogen-regulatory protein PtsN	Not detected in proteome	PtsN	Not detected in proteome
fig|539814.32.peg.2362	PTS system%2C glucose-specific IIB component (EC 2.7.1.69) / PTS system%2C glucose-specific IIC component	Not detected in proteome	PTSG	Not detected in proteome
fig|539814.32.peg.2363	Phosphoenolpyruvate-protein phosphotransferase of PTS system (EC 2.7.3.9)	0	PTSP	0.000293781
fig|539814.32.peg.3435	Chitinase (EC 3.2.1.14)	0	ChiA	0.0438981
fig|539814.32.peg.3333	putative virulence protein ipgD (Shigella flexneri plasmid pINV)	Not detected in proteome	IpgD1	Not detected in proteome
fig|539814.32.peg.3347	putative virulence protein ipgD (Shigella flexneri plasmid pINV)	Not detected in proteome	IpgD2	Not detected in proteome
fig|539814.32.peg.3477	Probable lipase	Not detected in proteome	Lipase	Not detected in proteome
fig|539814.32.peg.1232	*IAP1	Not detected in proteome	IAP1	Not detected in proteome
fig|539814.32.peg.1287	*IAP2	Not detected in proteome	IAP2	Not detected in proteome
fig|539814.32.peg.2040	*IAP3	Not detected in proteome	IAP3	Not detected in proteome
fig|539814.32.peg.2634	*IAP4	Not detected in proteome	IAP4	Not detected in proteome
fig|539814.32.peg.2964	*IAP5	Not detected in proteome	IAP5	Not detected in proteome
fig|539814.32.peg.2969	*IAP6	Not detected in proteome	IAP6	Not detected in proteome
fig|539814.32.peg.3351	*IAP7	Not detected in proteome	IAP7	Not detected in proteome
fig|539814.32.peg.220	Preprotein translocase secY subunit (TC 3.A.5.1.1)	0	SecY	0.00216105
fig|539814.32.peg.713	Preprotein translocase subunit SecE (TC 3.A.5.1.1)	Not detected in proteome	SecE	Not detected in proteome
fig|539814.32.peg.304	Preprotein translocase subunit SecG (TC 3.A.5.1.1)	Not detected in proteome	SecG	Not detected in proteome
fig|539814.32.peg.1994	Protein export cytoplasm protein SecA ATPase RNA helicase (TC 3.A.5.1.1)	0.005	SecA	0.00026182
fig|539814.32.peg.2422	N-acetylglucosamine-6-phosphate deacetylase (EC 3.5.1.25)	Not detected in proteome	NagA	Not detected in proteome
fig|539814.32.peg.1487	Histidine permease YuiF	Not detected in proteome	YuiF	Not detected in proteome
fig|539814.32.peg.3482	Serine transporter	Not detected in proteome	SERT	Not detected in proteome
fig|539814.32.peg.2091	Methionine ABC transporter substrate-binding protein	Not detected in proteome	MSBP	Not detected in proteome
fig|539814.32.peg.1088	Putrescine transport ATP-binding protein PotG (TC 3.A.1.11.2)	Not detected in proteome	PotG	Not detected in proteome
fig|539814.32.peg.1342	Putrescine ABC transporter putrescine-binding protein PotF (TC 3.A.1.11.2)	Not detected in proteome	PotF	Not detected in proteome
fig|539814.32.peg.3301	Oligopeptide transport system permease protein OppB (TC 3.A.1.5.1)	Not detected in proteome	OppB	Not detected in proteome
fig|539814.32.peg.3302	Oligopeptide transport system permease protein OppC (TC 3.A.1.5.1)	Not detected in proteome	OppC	Not detected in proteome
fig|539814.32.peg.2879	Type IV pilin PilA	Not detected in proteome	PilA	Not detected in proteome
fig|539814.32.peg.2308	Type IV fimbrial assembly protein PilC	Not detected in proteome	PilC	Not detected in proteome
fig|539814.32.peg.108	Type IV pilus biogenesis protein PilQ	Not detected in proteome	PilQ	Not detected in proteome
fig|539814.32.peg.384	Twitching motility protein PilT	0	PilT	0.00823941
fig|539814.32.peg.3131	Late competence protein ComEA%2C DNA receptor	Not detected in proteome	ComEA	Not detected in proteome
fig|539814.32.peg.3232	DNA internalization-related competence protein ComEC/Rec2	Not detected in proteome	ComEC	Not detected in proteome
fig|539814.32.peg.718	Competence protein F homolog%2C phosphoribosyltransferase domain%3B protein YhgH required for utilization of DNA as sole source of carbon and energy	Not detected in proteome	ComF	Not detected in proteome
fig|539814.32.peg.1864	Single-stranded-DNA-specific exonuclease RecJ (EC 3.1.-.-)	Not detected in proteome	RecJ	Not detected in proteome
fig|539814.32.peg.1675	Amidophosphoribosyltransferase (EC 2.4.2.14)	0.002	GPAT	0.000943589
fig|539814.32.peg.481	Carbamoyl-phosphate synthase large chain (EC 6.3.5.5)	Not detected in proteome	CPSase	Not detected in proteome
fig|539814.32.peg.1663	CTP synthase (EC 6.3.4.2)	0.042	CTPS	0.00263752
fig|539814.32.peg.2912	Thymidylate synthase (EC 2.1.1.45)	Not detected in proteome	TS	Not detected in proteome
fig|539814.32.peg.3760	Long-chain fatty acid transport protein	Not detected in proteome	FATP	Not detected in proteome
fig|539814.32.peg.1556	Long-chain-fatty-acid--CoA ligase (EC 6.2.1.3)	0	LC-FACS	0.000424699
fig|539814.32.peg.616	Acyl-CoA dehydrogenase (EC 1.3.8.7)	Not detected in proteome	ACAD	Not detected in proteome
fig|539814.32.peg.1019	ATP synthase alpha chain (EC 3.6.3.14)	0	ATPα	0.00880714
fig|539814.32.peg.1188	Thioredoxin	0	THIO	0.0155869
fig|539814.32.peg.1515	Glucosamine--fructose-6-phosphate aminotransferase [isomerizing] (EC 2.6.1.16)	0	GFAT	0.000390584
