## Supplementary Table 5 for "An intranuclear bacterial parasite of deep-sea mussels expresses apoptosis inhibitors acquired from its host"

### Sheet: Genomes' statistics
Genome	Essential amino acids
Ca. Endonucleobacter bathymodioli*	Val, Leu, Ile, Thr, Asn, Cys, Met, Tyr, Arg, His
Ca. Endonucleobacter childressi*	Val, Leu, Ile, Thr, Asn, Cys, Met, Phe, Tyr, Arg, His
Endozoicomonas elysicola DSM22380 JOJP	Asn
Endozoicomonas elysicola DSM22380 AREW	Asn
Endozoicomonas montiporae LMG24815	Asn
Endozoicomonas montiporae CL-33	Asn
Endozoicomonas numazuensis DSM25634	Tyr, Asn
Endozoicomonas arenosclerae ab112	Asn, Tyr
Endozoicomonas arenosclerae E-MC227	Asn
Endozoicomonas atrinae WP70	Asn
Endozoicomonas ascidiicola AVMART05	Asn
Endozoicomonas ascidiicola KASP37	Asn
Endozoicomonas acroporae Acr-1	Asn
Endozoicomonas acroporae Acr-5	Asn
Endozoicomonas acroporae Acr-14	Asn
Endozoicomonas sp. Bugula neritia	Met
Ca Endozoicomonas cretensis
Endozoicomonas sp. OPT23
Hahella ganghwensis DSM17046
Hahella sp. CCB-MM4
Hahella chejuensis KCTC2396	Phe
* genomes generated in this study
