## Supplementary Table 6 for "An intranuclear bacterial parasite of deep-sea mussels expresses apoptosis inhibitors acquired from its host"

### Sheet: Sheet1
Gene ID	Laser capture microdissection replicates (TPM)											Average per treatment (TPM)			Normalization to recA (TPM)
ID	E1	E2	E3	M1	M2	M3	L1	L2	L3	Annotation	Symbol in Fig.4	E-average	M-average	L-average	E	M	L
fig|539814.32.peg.1838	776.513	0	421.065	52.0475	175.154	82.1869	148.454	183.51	100.655	RecA protein	NA	399.193	103.129	144.206	NA	NA	NA
fig|539814.32.peg.330	0	293.597	0	0	131.133	0	108.056	171.736	319.701	Type III secretion cytoplasmic LcrG inhibitor (LcrV%2Csecretion and targeting control protein%2C V antigen)	LcrV	97.8657	43.711	199.831	0.245159	0.423846	1.38573
fig|539814.32.peg.269	0	309.338	0	239.491	23.0273	18.0083	382.208	0	0	Type III secretion host injection protein (YopB)	YopB	103.113	93.5089	127.403	0.258303	0.906713	0.883475
fig|539814.32.peg.268	0	116.409	0	0	0	0	177.494	9.0789	0	Type III secretion host injection and negative regulator protein (YopD)	YopD	38.803	0	62.191	0.0972037	0	0.431264
fig|539814.32.peg.2362	434.477	0	117.798	203.853	352.81	0	256.112	128.348	81.9187	PTS system%2C glucose-specific IIB component (EC 2.7.1.69) / PTS system%2C glucose-specific IIC component	PTS	184.092	185.554	155.46	0.46116	1.79924	1.07804
fig|539814.32.peg.3435	3550.97	4008.61	3681.14	5716.95	4601.68	5404.21	5801.5	6149.91	6728.02	Chitinase (EC 3.2.1.14)	ChiA	3746.91	5240.95	6226.48	9.38621	50.8191	43.1776
fig|539814.32.peg.3477	8718.85	7925.8	0	4675.21	786.667	307.604	3750.46	2163.51	2671.34	Probable lipase	Lipase	5548.22	1923.16	2861.77	13.8986	18.648	19.845
fig|539814.32.peg.3333	228.101	230.392	206.146	50.9632	171.505	456.023	266.495	305.467	394.234	putative virulence protein ipgD (Shigella flexneri plasmid pINV)	IpgD1	221.546	226.164	322.065	0.554986	2.19301	2.23336
fig|539814.32.peg.3347	178.03	0	0	268.489	0	141.321	120.543	84.1459	99.6512	putative virulence protein ipgD (Shigella flexneri plasmid pINV)	IpgD2	59.3433	136.603	101.447	0.148658	1.32458	0.703483
fig|539814.32.peg.1232	0	0	0	106.204	0	67.0816	0	33.701	22.4061	*IAP1	IAP1	0	57.7619	18.7024	0	0.560091	0.129692
fig|539814.32.peg.1287	33.078	0	44.8415	266.056	7.46125	58.3502	52.6989	76.2175	66.2651	*IAP2	IAP2	25.9732	110.622	65.0605	0.0650642	1.07266	0.451163
fig|539814.32.peg.2040	0	0	0	0	0	0	7.2969	9.44649	0	*IAP3	IAP3	0	0	5.58113	0	0	0.0387024
fig|539814.32.peg.2634	0	0	0	19.0616	0	200.664	45.3074	0	20.1073	*IAP4	IAP4	0	73.2419	21.8049	0	0.710193	0.151206
fig|539814.32.peg.2964	0	0	0	83.276	20.7823	197.248	0	8.50001	50.9661	*IAP5	IAP5	0	100.435	19.822	0	0.973877	0.137456
fig|539814.32.peg.2969	0	196.893	0	0	22.2322	22.9245	13.7321	8.95603	117.949	*IAP6	IAP6	65.631	15.0522	46.879	0.164409	0.145955	0.325083
fig|539814.32.peg.3351	0	0	190.901	0	0	24.841	5.60879	12.4798	16.5945	*IAP7	IAP7	63.6337	8.28033	11.561	0.159406	0.0802907	0.0801701
fig|539814.32.peg.220	975.94	3696.54	1323.01	3229.85	1155.72	1958.29	1166.13	1491.95	1753.84	Preprotein translocase secY subunit (TC 3.A.5.1.1)	SecY	1998.5	2114.62	1470.64	5.00635	20.5045	10.1982
fig|539814.32.peg.713	0	1569.13	1403.99	0	467.226	2740.43	990.007	1529.73	854.317	Preprotein translocase subunit SecE (TC 3.A.5.1.1)	SecE	991.04	1069.22	1124.68	2.48261	10.3677	7.79914
fig|539814.32.peg.304	0	3110.09	927.596	2522.51	154.344	2534.78	926.615	1819.2	1290.13	Preprotein translocase subunit SecG (TC 3.A.5.1.1)	SecG	1345.9	1737.21	1345.32	3.37154	16.845	9.3291
fig|539814.32.peg.1994	899.179	480.819	573.625	921.769	417.578	401.207	665.712	409.373	710.556	Protein export cytoplasm protein SecA ATPase RNA helicase (TC 3.A.5.1.1)	SecA	651.208	580.185	595.214	1.63131	5.62579	4.12751
fig|539814.32.peg.2422	145.499	440.884	591.729	731.432	984.587	1462.98	730.186	369.641	368.634	N-acetylglucosamine-6-phosphate deacetylase (EC 3.5.1.25)	NagA	392.704	1059.67	489.487	0.983746	10.2751	3.39435
fig|539814.32.peg.1515	165.891	0	224.887	361.375	187.096	234.108	105.717	274.43	337.217	Glucosamine--fructose-6-phosphate aminotransferase [isomerizing] (EC 2.6.1.16)	GFAT	130.259	260.86	239.121	0.326307	2.52944	1.65819
fig|539814.32.peg.3760	233.368	0	210.906	84.1023	251.844	754.718	317.3	475.724	453.754	Long-chain fatty acid transport protein	FATP	148.091	363.555	415.593	0.370977	3.52523	2.88193
fig|539814.32.peg.1556	0	0	247.892	0	123.741	0	80.1155	172.859	226.26	Long-chain-fatty-acid--CoA ligase (EC 6.2.1.3)	LC-FACS	82.6307	41.247	159.745	0.206994	0.399954	1.10775
fig|539814.32.peg.616	426.855	388.029	0	114.444	423.648	451.787	129.21	221.929	301.806	Acyl-CoA dehydrogenase (EC 1.3.8.7)	ACAD	271.628	329.96	217.648	0.680443	3.19947	1.50928
fig|539814.32.peg.1487	0	185.863	0	41.1132	27.6714	843.969	68.4052	79.7265	216.844	Histidine permease YuiF	YuiF	61.9543	304.251	121.659	0.155199	2.95019	0.843642
fig|539814.32.peg.3482	128.057	582.044	0	171.666	202.195	0	673.252	68.0918	211.264	Serine transporter	SERT	236.7	124.62	317.536	0.592948	1.20839	2.20196
fig|539814.32.peg.2091	0	687.596	0	0	0	1280.92	560.356	335.167	334.254	Methionine ABC transporter substrate-binding protein	MSBP	229.199	426.973	409.926	0.574156	4.14017	2.84263
fig|539814.32.peg.2879	1068.18	3236.73	724.026	715.971	6866.89	659.499	3786.48	2019.5	2139.88	Type IV pilin PilA	PilA	1676.31	2747.45	2648.62	4.19926	26.6408	18.3669
fig|539814.32.peg.2308	0	0	181.007	0	0	47.1071	648.807	23.666	125.875	Type IV fimbrial assembly protein PilC	PilC	60.3357	15.7024	266.116	0.151144	0.152259	1.84538
fig|539814.32.peg.108	0	219.349	0	72.7805	32.6568	127.695	841.893	0	0	Type IV pilus biogenesis protein PilQ	PilQ	73.1163	77.7108	280.631	0.183161	0.753526	1.94604
fig|539814.32.peg.384	330.531	250.389	1120.19	1883.14	260.947	1603.42	1395.47	800.656	1168.5	Twitching motility protein PilT	PilT	567.037	1249.17	1121.54	1.42046	12.1126	7.77734
