## Supplementary Table 7 for "An intranuclear bacterial parasite of deep-sea mussels expresses apoptosis inhibitors acquired from its host"

### Sheet: Sheet1
Transcript ID			Average Log2 changes between stages
ID	Annotation	Symbol in Fig.4	E_vs_NI	M_vs_E	L_vs_M
TRINITY_DN33165_c7_g3_i2	Perilipin-2	PLIN2	3.7462	-0.367039	1.36342
TRINITY_DN33271_c3_g7_i2	Fatty acid synthase	FAS	2.90584	0.0317258	0.682437
TRINITY_DN37954_c5_g2_i1	Glycerol-3-phosphate acyltransferase 3	GPAT	-1.02897	1.19018	-1.69657
TRINITY_DN23084_c0_g1_i1	1-acyl-sn-glycerol-3-phosphate acyltransferase alpha (AGPAT)	AGPAT	-0.183961	3.02036	-2.46572
TRINITY_DN26157_c0_g1_i2	Phosphatidate phosphatase LPIN2 (PAP)	PAP	4.20616	1.2276	-0.0891892
TRINITY_DN28572_c0_g1_i1	Diacylglycerol O-acyltransferase 1	DGAT	2.39093	1.12062	-3.07609
TRINITY_DN38344_c6_g6_i1	Nesprin-1	SYNE1	1.43347	0.513547	0.0381548
TRINITY_DN39068_c2_g3_i2	Pyruvate kinase PKM	PKM	3.70255	-0.163002	1.7531
TRINITY_DN1665_c0_g1_i1	ATP synthase subunit alpha, mitochondrial	ATPα	-0.188	0.11441	0.728726
TRINITY_DN36128_c6_g1_i1	ATP synthase subunit beta, mitochondrial	ATPβ	4.90749	1.84215	-0.981356
TRINITY_DN36387_c2_g1_i1	sodium-coupled neutral amino acid transporter 9	SCNA	-0.422061	-1.02575	-1.30586
TRINITY_DN32750_c0_g1_i1	Neutral and basic amino acid transport protein rBAT	rBAT	5.93986	-0.0680753	0.0896619
TRINITY_DN39807_c0_g2_i1	Chitobiase	CTBS	3.83249	0.277445	-0.299527
TRINITY_DN39009_c1_g1_i1	N-acetylglucosamine-6-phosphate deacetylase	NagA	0	1.09949	0.958108
TRINITY_DN27671_c0_g1_i2	Sugar transporter SWEET1	SWEET	2.42876	1.68292	-2.00225
TRINITY_DN38538_c4_g3_i1	Glutamine--fructose-6-phosphate aminotransferase [isomerizing] 2	GFAT	-0.520526	0.262718	0.122125
TRINITY_DN35359_c2_g2_i2	ATP-dependent 6-phosphofructokinase	PFK-1	-2.02762	3.04209	1.45805
TRINITY_DN35181_c3_g1_i1	Fructose-bisphosphate aldolase	FBPA	2.45471	-0.910749	0.706554
TRINITY_DN32232_c4_g1_i3	Glycerol-3-phosphate dehydrogenase	GPDH	1.91037	2.19826	-0.955276
TRINITY_DN32671_c4_g1_i1	Caspase-2 isoform 1	CASP2-i1	0.555181	0.471042	0.869713
TRINITY_DN15105_c0_g1_i1	Caspase-2 isoform 2	CASP2-i2	0.555181	0.471042	0.869713
TRINITY_DN32737_c7_g2_i3	Caspase-2 isoform 3	CASP2-i3	1.62391	-2.46403	3.84444
TRINITY_DN40246_c7_g1_i8	Caspase-2 isoform 4	CASP2-i4	0.743472	-2.73278	0.672016
TRINITY_DN37875_c1_g1_i6	Caspase-2 isoform 5	CASP2-i5	1.47954	-3.8801	1.06678
TRINITY_DN37875_c1_g1_i9	Caspase-2 isoform 6	CASP2-i6	-1.23063	-0.344668	3.39896
TRINITY_DN36218_c2_g1_i2	Caspase-2 isoform 7	CASP2-i7	-0.75268	0.0387881	1.61475
TRINITY_DN37875_c1_g1_i1	Caspase-2 isoform 8	CASP2-i8	-0.0346083	-2.23454	3.67035
TRINITY_DN37875_c1_g1_i3	Caspase-2 isoform 9	CASP2-i9	4.15043	-1.38912	0.589413
TRINITY_DN37875_c1_g1_i4	Caspase-2 isoform 10	CASP2-i10	-4.1468	3.86514	-0.739249
TRINITY_DN38931_c0_g3_i2	Caspase-2 isoform 11	CASP2-i11	1.94629	0.275615	-3.00411
TRINITY_DN40246_c7_g1_i5	Caspase-2 isoform 12	CASP2-i12	-3.10135	1.14536	-1.95839
TRINITY_DN40246_c7_g1_i9	Caspase-2 isoform 13	CASP2-i13	-0.46815	2.08235	-1.73762
TRINITY_DN37875_c1_g1_i5	Caspase-2 isoform 14	CASP2-i14	-0.790099	0.704563	-0.436844
TRINITY_DN33651_c10_g1_i2	Caspase-2 isoform 15	CASP2-i15	1.62649	-0.644548	-2.40667
