## Supplementary Table 8 for "An intranuclear bacterial parasite of deep-sea mussels expresses apoptosis inhibitors acquired from its host"

### Sheet: Sheet1
ID	Annotation	Pathway	Expression (TPM)	Normalized expression to RecA (TPM)
fig|539814.32.peg.1838	RecA protein	Housekeeping gene	82.8849	0.66485
fig|539814.32.peg.1675	Amidophosphoribosyltransferase (EC 2.4.2.14)	Superpathway of purine nucleotides de novo biosynthesis I	124.667	1
fig|539814.32.peg.27	Phosphoribosylamine--glycine ligase (EC 6.3.4.13)	Superpathway of purine nucleotides de novo biosynthesis I	27.4744	0.220382
fig|539814.32.peg.2673	Phosphoribosylglycinamide formyltransferase (EC 2.1.2.2)	Superpathway of purine nucleotides de novo biosynthesis I	62.4639	0.501046
fig|539814.32.peg.8	Phosphoribosylformylglycinamidine synthase%2C synthetase subunit (EC 6.3.5.3)	Superpathway of purine nucleotides de novo biosynthesis I	32.5731	0.261281
fig|539814.32.peg.2674	Phosphoribosylformylglycinamidine cyclo-ligase (EC 6.3.3.1)	Superpathway of purine nucleotides de novo biosynthesis I	243.252	1.95121
fig|539814.32.peg.1507	Phosphoribosylaminoimidazole carboxylase catalytic subunit (EC 4.1.1.21)	Superpathway of purine nucleotides de novo biosynthesis I	92.6212	0.742949
fig|539814.32.peg.1338	Phosphoribosylaminoimidazole-succinocarboxamide synthase (EC 6.3.2.6)	Superpathway of purine nucleotides de novo biosynthesis I	131.323	1.05339
fig|539814.32.peg.1436	Phosphoribosylaminoimidazole-succinocarboxamide synthase (EC 6.3.2.6)	Superpathway of purine nucleotides de novo biosynthesis I	0	0
fig|539814.32.peg.3614	Adenylosuccinate lyase (EC 4.3.2.2)	Superpathway of purine nucleotides de novo biosynthesis I	63.6654	0.510684
fig|539814.32.peg.2918	IMP cyclohydrolase (EC 3.5.4.10) / Phosphoribosylaminoimidazolecarboxamide formyltransferase (EC 2.1.2.3)	Superpathway of purine nucleotides de novo biosynthesis I	43.0174	0.345058
fig|539814.32.peg.1544	Inosine-5'-monophosphate dehydrogenase (EC 1.1.1.205)	Superpathway of purine nucleotides de novo biosynthesis I towards GTP	93.8244	0.7526
fig|539814.32.peg.1545	GMP synthase [glutamine-hydrolyzing] (EC 6.3.5.2)	Superpathway of purine nucleotides de novo biosynthesis I towards GTP	86.7738	0.696045
fig|539814.32.peg.848	Guanylate kinase (EC 2.7.4.8)	Superpathway of purine nucleotides de novo biosynthesis I towards GTP	34.6567	0.277994
fig|539814.32.peg.3419	Nucleoside diphosphate kinase (EC 2.7.4.6)	Superpathway of purine nucleotides de novo biosynthesis I towards GTP	595.907	4.77999
fig|539814.32.peg.64	Ribonucleotide reductase of class Ia (aerobic)%2C beta subunit (EC 1.17.4.1)	Superpathway of purine nucleotides de novo biosynthesis I towards GTP	127.592	1.02346
fig|539814.32.peg.65	Ribonucleotide reductase of class Ia (aerobic)%2C alpha subunit (EC 1.17.4.1)	Superpathway of purine nucleotides de novo biosynthesis I towards GTP	101.509	0.814241
fig|539814.32.peg.3419	Nucleoside diphosphate kinase (EC 2.7.4.6)	Superpathway of purine nucleotides de novo biosynthesis I towards GTP	595.907	4.77999
fig|539814.32.peg.797	Adenylosuccinate synthetase (EC 6.3.4.4)	Superpathway of purine nucleotides de novo biosynthesis I towards ATP	54.0666	0.433688
fig|539814.32.peg.3614	Adenylosuccinate lyase (EC 4.3.2.2)	Superpathway of purine nucleotides de novo biosynthesis I towards ATP	63.6654	0.510684
fig|539814.32.peg.2754	Adenylate kinase (EC 2.7.4.3)	Superpathway of purine nucleotides de novo biosynthesis I towards ATP	128.096	1.02751
fig|539814.32.peg.64	Ribonucleotide reductase of class Ia (aerobic)%2C beta subunit (EC 1.17.4.1)	Superpathway of purine nucleotides de novo biosynthesis I towards ATP	127.592	1.02346
fig|539814.32.peg.65	Ribonucleotide reductase of class Ia (aerobic)%2C alpha subunit (EC 1.17.4.1)	Superpathway of purine nucleotides de novo biosynthesis I towards ATP	101.509	0.814241
fig|539814.32.peg.3419	Nucleoside diphosphate kinase (EC 2.7.4.6)	Superpathway of purine nucleotides de novo biosynthesis I towards ATP	595.907	4.77999
fig|539814.32.peg.479	Carbamoyl-phosphate synthase small chain (EC 6.3.5.5)	UMP biosynthesis II	60.9114	0.488593
fig|539814.32.peg.481	Carbamoyl-phosphate synthase large chain (EC 6.3.5.5)	UMP biosynthesis II	89.9668	0.721657
fig|539814.32.peg.71	Aspartate carbamoyltransferase (EC 2.1.3.2)	UMP biosynthesis II	0	0
fig|539814.32.peg.3726	Dihydroorotase (EC 3.5.2.3)	UMP biosynthesis II	0	0
fig|539814.32.peg.1911	Dihydroorotate dehydrogenase (EC 1.3.3.1)	UMP biosynthesis II	17.6792	0.141811
fig|539814.32.peg.830	Orotate phosphoribosyltransferase (EC 2.4.2.10)	UMP biosynthesis II	32.857	0.263558
fig|539814.32.peg.1665	Orotidine 5'-phosphate decarboxylase (EC 4.1.1.23)	UMP biosynthesis II	47.9412	0.384554
fig|539814.32.peg.1781	Cytidylate kinase (EC 2.7.4.25)	UTP and CTP de novo biosynthesis	87.225	0.699664
fig|539814.32.peg.3379	Uridine monophosphate kinase (EC 2.7.4.22)	UTP and CTP de novo biosynthesis	430.512	3.4533
fig|539814.32.peg.3419	Nucleoside diphosphate kinase (EC 2.7.4.6)	UTP and CTP de novo biosynthesis	595.907	4.77999
fig|539814.32.peg.1663	CTP synthase (EC 6.3.4.2)	UTP and CTP de novo biosynthesis	73.2533	0.587592
fig|539814.32.peg.64	Ribonucleotide reductase of class Ia (aerobic)%2C beta subunit (EC 1.17.4.1)	pyrimidine deoxyribonucleotides de novo biosynthesis I	127.592	1.02346
fig|539814.32.peg.65	Ribonucleotide reductase of class Ia (aerobic)%2C alpha subunit (EC 1.17.4.1)	pyrimidine deoxyribonucleotides de novo biosynthesis I	101.509	0.814241
fig|539814.32.peg.3419	Nucleoside diphosphate kinase (EC 2.7.4.6)	pyrimidine deoxyribonucleotides de novo biosynthesis I	595.907	4.77999
fig|539814.32.peg.834	Deoxyuridine 5'-triphosphate nucleotidohydrolase (EC 3.6.1.23)	pyrimidine deoxyribonucleotides de novo biosynthesis I	109.194	0.875885
fig|539814.32.peg.3579	Nucleoside triphosphate pyrophosphohydrolase MazG (EC 3.6.1.8)	pyrimidine deoxyribonucleotides de novo biosynthesis I	0	0
fig|539814.32.peg.2912	Thymidylate synthase (EC 2.1.1.45)	pyrimidine deoxyribonucleotides de novo biosynthesis I	162.4	1.30267
fig|539814.32.peg.3518	Thymidylate kinase (EC 2.7.4.9)	pyrimidine deoxyribonucleotides de novo biosynthesis I	206.523	1.6566
