## Supplementary Table 9 for "An intranuclear bacterial parasite of deep-sea mussels expresses apoptosis inhibitors acquired from its host"

### Sheet: Hoja1
ID	Annotation	Expression (TPM)	Normalized expression to RecA (TPM)
fig|539814.32.peg.1838	RecA protein	82.8849	1
fig|539814.32.peg.108	Type IV pilus biogenesis protein PilQ	8.04759	0.0970936
fig|539814.32.peg.109	Type IV pilus biogenesis protein PilP	0	0
fig|539814.32.peg.110	Type IV pilus biogenesis protein PilO	34.6567	0.41813
fig|539814.32.peg.111	Type IV pilus biogenesis protein PilN	0	0
fig|539814.32.peg.112	Type IV pilus biogenesis protein PilM	14.7391	0.177826
fig|539814.32.peg.384	Twitching motility protein PilT	140.451	1.69453
fig|539814.32.peg.476	Twitching motility protein PilT	64.4059	0.777052
fig|539814.32.peg.633	Type IV fimbrial biogenesis protein PilW	92.6338	1.11762
fig|539814.32.peg.635	Type IV fimbrial biogenesis protein FimT	42.815	0.51656
fig|539814.32.peg.636	Type IV fimbrial biogenesis protein PilY1	16.7088	0.20159
fig|539814.32.peg.637	Type IV fimbrial biogenesis protein PilX	0	0
fig|539814.32.peg.638	Type IV fimbrial biogenesis protein PilW	0	0
fig|539814.32.peg.639	Type IV fimbrial biogenesis protein PilV	0	0
fig|539814.32.peg.640	Type IV fimbrial biogenesis protein FimT	0	0
fig|539814.32.peg.896	Probable type IV pilus assembly FimV-related transmembrane protein	403.253	4.86522
fig|539814.32.peg.1024	Probable type IV pilus assembly FimV-related transmembrane protein	0	0
fig|539814.32.peg.1212	type IV pili signal transduction protein PilI	42.1014	0.50795
fig|539814.32.peg.1214	type IV pilus biogenesis protein PilJ	404.962	4.88584
fig|539814.32.peg.1215	type IV pilus biogenesis protein PilJ	243.861	2.94216
fig|539814.32.peg.2230	Type IV pilus biogenesis protein PilE	70.6734	0.852669
fig|539814.32.peg.2308	Type IV fimbrial assembly protein PilC	14.403	0.173771
fig|539814.32.peg.2879	Type IV pilin PilA	816.723	9.8537
fig|539814.32.peg.2924	Type IV fimbrial assembly%2C ATPase PilB	39.9554	0.482059
fig|539814.32.peg.3421	Type IV pilus biogenesis protein PilF	132.288	1.59604
fig|539814.32.peg.3521	Type IV pilus biogenesis protein PilZ	843.6	10.178
