## Supplementary Table 14 for "An intranuclear bacterial parasite of deep-sea mussels expresses apoptosis inhibitors acquired from its host"

### Sheet: Sheet1
Bacterium	Spacer ID	CRISPR system	blast hit	E-value
Ca. Endonucleobacter childressi	CRISPR_1_spacer_1	CRISPR type I	refseq|NC_022098|2473870nt|Pandoravirus salinus	0.64
Ca. Endonucleobacter childressi	CRISPR_1_spacer_2	CRISPR type I	refseq|NC_048843|40542nt|Flavobacterium phage vB_FspS_tant8-1	0.049
Ca. Endonucleobacter childressi	CRISPR_1_spacer_3	CRISPR type I	refseq|NC_023551|40692nt|Enterococcus phage IME-EF4	2.3
Ca. Endonucleobacter childressi	CRISPR_1_spacer_4	CRISPR type I	refseq|NC_024209|67383nt|Mycobacterium phage Hawkeye	8.3
Ca. Endonucleobacter childressi	CRISPR_1_spacer_5	CRISPR type I	refseq|NC_027381|68365nt|Escherichia phage Pollock	0.64
Ca. Endonucleobacter childressi	CRISPR_1_spacer_6	CRISPR type I	refseq|NC_009233|186262nt|Heliothis virescens ascovirus 3e	0.64
Ca. Endonucleobacter childressi	CRISPR_1_spacer_7	CRISPR type I	refseq|NC_031220|13486nt|Shayang Spider Virus 1	0.18
Ca. Endonucleobacter childressi	CRISPR_1_spacer_8	CRISPR type I	refseq|NC_026440|2243109nt|Pandoravirus inopinatum isolate	2.3
Ca. Endonucleobacter childressi	CRISPR_1_spacer_9	CRISPR type I	refseq|NC_028899|222888nt|Ralstonia phage RSF1 DNA	0.64
Ca. Endonucleobacter childressi	CRISPR_1_spacer_10	CRISPR type I	refseq|NC_025443|52869nt|Salmonella phage 9NA	0.18
Ca. Endonucleobacter childressi	CRISPR_1_spacer_11	CRISPR type I	refseq|NC_022330|76586nt|Mycobacterium phage Quink	2.3
Ca. Endonucleobacter childressi	CRISPR_1_spacer_12	CRISPR type I	refseq|NC_041881|158136nt|Pseudomonas phage pf16	0.64
Ca. Endonucleobacter childressi	CRISPR_1_spacer_13	CRISPR type I	refseq|NC_034216|15098nt|Lagenaria siceraria endornavirus-Hubei	8.3
Ca. Endonucleobacter childressi	CRISPR_1_spacer_14	CRISPR type I	refseq|NC_031906|198190nt|Synechococcus phage S-CAM3 isolate	0.18
Ca. Endonucleobacter childressi	CRISPR_1_spacer_15	CRISPR type I	refseq|NC_048742|128338nt|Streptomyces phage Gilson	2.3
Ca. Endonucleobacter childressi	CRISPR_1_spacer_16	CRISPR type I	refseq|NC_020104|1021348nt|Acanthamoeba polyphaga moumouvirus	0.049
Ca. Endonucleobacter childressi	CRISPR_1_spacer_17	CRISPR type I	refseq|NC_028834|48216nt|Achromobacter phage 83-24	2.3
Ca. Endonucleobacter childressi	CRISPR_1_spacer_18	CRISPR type I	refseq|NC_033208|3891nt|Beihai tombus-like virus 7 strain BHBJDX18773	0.64
Ca. Endonucleobacter childressi	CRISPR_1_spacer_19	CRISPR type I	refseq|NC_019559|202949nt|Murid herpesvirus 8 isolate England	2.3
Ca. Endonucleobacter childressi	CRISPR_1_spacer_20	CRISPR type I	refseq|NC_020879|161978nt|Aeromonas phage Aes012	2.3
Ca. Endonucleobacter childressi	CRISPR_1_spacer_21	CRISPR type I	refseq|NC_014649|1181549nt|Acanthamoeba polyphaga mimivirus	2.3
Ca. Endonucleobacter childressi	CRISPR_1_spacer_22	CRISPR type I	refseq|NC_029073|141298nt|Geobacillus virus E3	0.18
Ca. Endonucleobacter childressi	CRISPR_1_spacer_23	CRISPR type I	refseq|NC_033456|8999nt|Biomphalaria virus 2	0.014
Ca. Endonucleobacter childressi	CRISPR_1_spacer_24	CRISPR type I	refseq|NC_028895|116138nt|Vibrio phage phi 3	0.64
Ca. Endonucleobacter childressi	CRISPR_2_spacer_1	CRISPR type II	refseq|NC_014662|165540nt|Enterobacteria phage CC31	2.3
Ca. Endonucleobacter childressi	CRISPR_2_spacer_2	CRISPR type II	refseq|NC_026923|179110nt|Synechococcus phage ACG-2014d isolate Syn7803C102	0.64
Ca. Endonucleobacter childressi	CRISPR_2_spacer_3	CRISPR type II	refseq|NC_028247|90000nt|Citrobacter phage Michonne	0.64
Ca. Endonucleobacter childressi	CRISPR_2_spacer_4	CRISPR type II	refseq|NC_024216|160541nt|Bacillus phage CAM003	0.18
Ca. Endonucleobacter childressi	CRISPR_2_spacer_5	CRISPR type II	refseq|NC_023426|245717nt|Anomala cuprea entomopoxvirus DNA	0.049
Ca. Endonucleobacter childressi	CRISPR_2_spacer_6	CRISPR type II	refseq|NC_004778|129593nt|Choristoneura fumiferana multiple nucleopolyhedrovirus	0.18
Ca. Endonucleobacter childressi	CRISPR_2_spacer_7	CRISPR type II	refseq|NC_015295|47279nt|Erwinia phage phiEt88	0.2
Ca. Endonucleobacter childressi	CRISPR_2_spacer_8	CRISPR type II	refseq|NC_041879|58951nt|Bacillus phage Mgbh1	0.004
Ca. Endonucleobacter childressi	CRISPR_2_spacer_9	CRISPR type II	refseq|NC_038852|7049nt|Redbud yellow ringspot-associated emaravirus, segment RNA 1	0.64
Ca. Endonucleobacter childressi	CRISPR_2_spacer_10	CRISPR type II	refseq|NC_010391|42723nt|Salmonella phage Fels-1	0.18
Ca. Endonucleobacter childressi	CRISPR_2_spacer_11	CRISPR type II	refseq|NC_022762|33996nt|Lactobacillus phage phiLdb	2.3
Ca. Endonucleobacter childressi	CRISPR_2_spacer_12	CRISPR type II	refseq|NC_016992|26083nt|Sparrow coronavirus HKU17	0.18
Ca. Endonucleobacter childressi	CRISPR_2_spacer_13	CRISPR type II	refseq|NC_048842|38502nt|Flavobacterium phage vB_FspS_stinky9-1	2.3
Ca. Endonucleobacter childressi	CRISPR_2_spacer_14	CRISPR type II	refseq|NC_020081|149844nt|Bacillus phage phiAGATE	0.64
Ca. Endonucleobacter childressi	CRISPR_2_spacer_15	CRISPR type II	refseq|NC_028834|48216nt|Achromobacter phage 83-24	2.3
Ca. Endonucleobacter childressi	CRISPR_2_spacer_16	CRISPR type II	refseq|NC_002532|12704nt|Equine arteritis virus	0.64
Ca. Endonucleobacter childressi	CRISPR_2_spacer_17	CRISPR type II	refseq|NC_030903|152069nt|Bacillus phage SPG24	0.64
Ca. Endonucleobacter childressi	CRISPR_2_spacer_18	CRISPR type II	refseq|NC_025387|11492nt|Scophthalmus maximus rhabdovirus	0.64
Ca. Endonucleobacter childressi	CRISPR_2_spacer_19	CRISPR type II	refseq|NC_021096|2430nt|Red clover cryptic virus 2	8.3
Ca. Endonucleobacter childressi	CRISPR_2_spacer_20	CRISPR type II	refseq|NC_023578|69099nt|Mycobacterium phage Oaker	0.64
Ca. Endonucleobacter childressi	CRISPR_2_spacer_21	CRISPR type II	refseq|NC_017972|280538nt|Pseudomonas phage Lu11	0.64
Ca. Endonucleobacter childressi	CRISPR_2_spacer_22	CRISPR type II	refseq|NC_019401|358663nt|Cronobacter phage vB_CsaM_GAP32	2.3
Ca. Endonucleobacter childressi	CRISPR_2_spacer_23	CRISPR type II	refseq|NC_031927|216121nt|Synechococcus phage S-CAM7 isolate 0910CC49	0.18
Ca. Endonucleobacter childressi	CRISPR_2_spacer_24	CRISPR type II	refseq|NC_043537|9646nt|African eggplant mosaic virus isolate 2013-281	0.18
Ca. Endonucleobacter childressi	CRISPR_2_spacer_25	CRISPR type II	refseq|NC_008723|44041nt|Staphylococcus phage PH15	0.049
Ca. Endonucleobacter childressi	CRISPR_2_spacer_26	CRISPR type II	refseq|NC_037665|1838258nt|Pandoravirus macleodensis	0.64
Ca. Endonucleobacter childressi	CRISPR_2_spacer_27	CRISPR type II	refseq|NC_049830|49043nt|Escherichia phage PGN590	2.3
Ca. Endonucleobacter childressi	CRISPR_3_spacer_1	CRISPR type III	refseq|NC_038265|59673nt|Porcine lymphotropic herpesvirus 2 isolate 568 long unique region	0.18
Ca. Endonucleobacter childressi	CRISPR_3_spacer_2	CRISPR type III	refseq|NC_026922|157977nt|Lambdina fiscellaria nucleopolyhedrovirus isolate GR15	0.049
Ca. Endonucleobacter childressi	CRISPR_3_spacer_3	CRISPR type III	refseq|NC_019916|38002nt|Lactobacillus phage ATCC 8014-B1	2.3
Endozoicomonas ascidiicola AVMART05	CRISPR_1_spacer_1	CRISPR type I	refseq|NC_044938|198157nt|Heliothis virescens ascovirus 3f isolate LD135790	0.57
Endozoicomonas ascidiicola AVMART05	CRISPR_1_spacer_2	CRISPR type I	refseq|NC_028857|172733nt|Citrobacter phage Merlin	2.3
Endozoicomonas ascidiicola AVMART05	CRISPR_1_spacer_3	CRISPR type I	refseq|NC_043630|4490nt|Lumbo virus, segment M	0.18
Endozoicomonas ascidiicola AVMART05	CRISPR_1_spacer_4	CRISPR type I	refseq|NC_034618|207914nt|Ranid herpesvirus 3 isolate FO1_2015	2.3
Endozoicomonas ascidiicola AVMART05	CRISPR_1_spacer_5	CRISPR type I	refseq|NC_035468|204055nt|Murmansk poxvirus strain LEIV-11411	0.2
Endozoicomonas ascidiicola AVMART05	CRISPR_1_spacer_6	CRISPR type I	refseq|NC_049383|234670nt|Tenacibaculum phage pT24 DNA	2.3
Endozoicomonas ascidiicola AVMART05	CRISPR_1_spacer_7	CRISPR type I	refseq|NC_033778|111453nt|Leptopilina boulardi filamentous virus isolate Valence Gotheron	2.3
Endozoicomonas ascidiicola AVMART05	CRISPR_2_spacer_1	CRISPR type II	refseq|NC_032202|5201nt|Beihai tombus-like virus 4 strain BHZY58951	2.3
Endozoicomonas ascidiicola AVMART05	CRISPR_2_spacer_2	CRISPR type II	refseq|NC_047861|94005nt|Bordetella phage vB_BbrM_PHB04	0.64
Endozoicomonas ascidiicola AVMART05	CRISPR_2_spacer_3	CRISPR type II	refseq|NC_048788|56714nt|Mycobacterium phage ThetaBob	2.3
Herpesviruses hits
