## Supplementary Table 15 for "An intranuclear bacterial parasite of deep-sea mussels expresses apoptosis inhibitors acquired from its host"

### Sheet: Sheet1
Species	Specimen ID	Sampling site	Collection date	Collection time	Latitude	Longitude	Water depth (m)	Temperature (°C)	O2 (µmol/L)	Salinity
"B." childressi	H1423/001-N1	Gulf of Mexico - Mississippi Canyon 853	2015-05-06	11:59:00	28.1237	-89.1404	-1073	4.61	230.66	34.94
"B." childressi	H1423/001-N2	Gulf of Mexico - Mississippi Canyon 853	2015-05-06	11:59:00	28.1237	-89.1404	-1073	4.61	230.66	34.94
"B." childressi	H1423/001-N4	Gulf of Mexico - Mississippi Canyon 853	2015-05-06	11:59:00	28.1237	-89.1404	-1073	4.61	230.66	34.94
"B." childressi	H1423/001-N5	Gulf of Mexico - Mississippi Canyon 853	2015-05-06	11:59:00	28.1237	-89.1404	-1073	4.61	230.66	34.94
"B." childressi	H1423/002-N6	Gulf of Mexico - Mississippi Canyon 853	2015-05-06	12:53:00	28.1236	-89.1399	-1071	4.61	230.3	34.94
"B." childressi	H1423/002-N9	Gulf of Mexico - Mississippi Canyon 853	2015-05-06	12:53:00	28.1236	-89.1399	-1071	4.61	230.3	34.94
"B." childressi	H1423/002-N10	Gulf of Mexico - Mississippi Canyon 853	2015-05-06	12:53:00	28.1236	-89.1399	-1071	4.61	230.3	34.94
"B." childressi	H1423/003-N11	Gulf of Mexico - Mississippi Canyon 853	2015-05-06	13:59:29	28.1241	-89.1401	-1073	4.61	230.14	34.94
"B." childressi	H1423/003-N15	Gulf of Mexico - Mississippi Canyon 853	2015-05-06	13:59:29	28.1241	-89.1401	-1073	4.61	230.14	34.94
"B." childressi	H1423/004-N19	Gulf of Mexico - Mississippi Canyon 853	2015-05-06	15:35:02	28.1247	-89.1411	-1078	4.62	230.59	34.94
"B." childressi	H1425/019-N59	Gulf of Mexico - Green Canyon 234	2015-05-08	10:50:00	27.746	-91.2217	-540	8.78	140.95	35.03
"B." childressi	H1425/019-N60	Gulf of Mexico - Green Canyon 234	2015-05-08	10:50:00	27.746	-91.2217	-540	8.78	140.95	35.03
"B." childressi	H1425/019-N61	Gulf of Mexico - Green Canyon 234	2015-05-08	10:50:00	27.746	-91.2217	-540	8.78	140.95	35.03
"B." childressi	H1425/019-N62	Gulf of Mexico - Green Canyon 234	2015-05-08	10:50:00	27.746	-91.2217	-540	8.78	140.95	35.03
B. puteoserpentis	499ROV/1-1	Irina II - Mid Atlantic Ridge	2016-04-28	16:22:10	14.7531	-44.9789	-3036.9	NA	NA	NA
B. puteoserpentis	499ROV/1-2	Irina II - Mid Atlantic Ridge	2016-04-28	16:22:10	14.7531	-44.9789	-3036.9	NA	NA	NA
B. puteoserpentis	499ROV/1-3	Irina II - Mid Atlantic Ridge	2016-04-28	16:22:10	14.7531	-44.9789	-3036.9	NA	NA	NA
B. puteoserpentis	499ROV/1-4	Irina II - Mid Atlantic Ridge	2016-04-28	16:22:10	14.7531	-44.9789	-3036.9	NA	NA	NA
B. puteoserpentis	499ROV/1-5	Irina II - Mid Atlantic Ridge	2016-04-28	16:22:10	14.7531	-44.9789	-3036.9	NA	NA	NA
