## Supplementary Table 16 for "An intranuclear bacterial parasite of deep-sea mussels expresses apoptosis inhibitors acquired from its host"

### Sheet: Genomes' statistics
Infection stage	Library	Number of sequenced reads
Non-infected (host cell control)	NI1	33 · 106
	NI2	sample preparation failed
	NI3	33 · 106
Early	E1	150 · 106
	E2	666 · 106
	E3	233 · 106
Mid	M1	63 · 106
	M2	53 · 106
	M3	33 · 106
Late	L1	33 · 106
	L2	33 · 106
	L3	33 · 106
