## Supplementary Table 17 for "An intranuclear bacterial parasite of deep-sea mussels expresses apoptosis inhibitors acquired from its host"

### Sheet: Sheet1
ID	Annotation	Expression (TPM)	Normalized expression to RecA (TPM)
fig|539814.32.peg.1838	RecA protein	82.8849	1
fig|539814.32.peg.330	Type III secretion cytoplasmic LcrG inhibitor (LcrV%2Csecretion and targeting control protein%2C V antigen)	60.9264	0.735072
fig|539814.32.peg.270	Type III secretion chaperone protein for YopD (SycD)	50.8665	0.6137
fig|539814.32.peg.1755	Type III secretion chaperone protein for YopD (SycD)	50.3647	0.607646
fig|539814.32.peg.269	Type III secretion host injection protein (YopB)	33.5486	0.404761
fig|539814.32.peg.268	Type III secretion host injection and negative regulator protein (YopD)	8.52277	0.102827
fig|539814.32.peg.263	Type III secretion bridge between inner and outermembrane lipoprotein (YscJ%2CHrcJ%2CEscJ%2C PscJ)	0	0
fig|539814.32.peg.261	Type III secretion cytoplasmic protein (YscL)	0	0
fig|539814.32.peg.1552	Type III secretion inner membrane protein (YscD%2Chomologous to flagellar export components)	46.0568	0.555672
fig|539814.32.peg.2518	Type III secretion outermembrane pore forming protein (YscC%2CMxiD%2CHrcC%2C InvG)	33.6932	0.406506
fig|539814.32.peg.2522	Type III secretion inner membrane channel protein (LcrD%2CHrcV%2CEscV%2CSsaV)	23.8015	0.287163
fig|539814.32.peg.2657	Type III secretion spans bacterial envelope protein (YscO)	320.752	3.86985
fig|539814.32.peg.2659	Type III secretion inner membrane protein (YscQ%2Chomologous to flagellar export components)	379.642	4.58035
fig|539814.32.peg.2660	Type III secretion inner membrane protein (YscR%2CSpaR%2CHrcR%2CEscR%2Chomologous to flagellar export components)	183.98	2.2197
fig|539814.32.peg.2661	Type III secretion inner membrane protein (YscS%2Chomologous to flagellar export components)	0	0
fig|539814.32.peg.2662	Type III secretion inner membrane protein (YscT%2CHrcT%2CSpaR%2CEscT%2CEpaR1%2Chomologous to flagellar export components)	0	0
fig|539814.32.peg.2663	Type III secretion inner membrane protein (YscU%2CSpaS%2CEscU%2CHrcU%2CSsaU%2C homologous to flagellar export components)	17.4351	0.210353
