## Supplementary Table 1 for "An intranuclear bacterial parasite of deep-sea mussels expresses apoptosis inhibitors acquired from its host"

### Sheet: Genomes' statistics
Genome	NCBI ID	RAST ID	Assembly size (bp)	Completeness (%)	Contamination (%)	Strain heterogeneity (%)	Contigs	Scaffolds	Scaffold N50 (bp)	Max scaffold size (bp)	CDS	RNAs	GC%	BIRPs	IAPs
Ca. Endonucleobacter childressi*		539814.32	3731845	98.28	0	0	12	12	1736238	1554910	3804	55	40.52	11	7
Ca. Endonucleobacter bathymodioli*		539814.27	3860465	98.28	0	0	72	72	159565	396118	3995	39	39.9526	28	13
Endozoicomonas elysicola DSM22380 JOJP	JOJP00000000.1	1121862.14	5606375	98.28	1.72	0	21	2	5569560	5569560	5256	103	46.7509	0	0
Endozoicomonas elysicola DSM22380 AREW	AREW00000000.1	1121862.13	5545378	98.28	1.72	0	33	33	406323	895183	5241	81	46.7053	0	0
Endozoicomonas montiporae LMG24815	JOKG00000000.1	1027273.11	5602297	98.28	0	0	83	20	1015541	1412099	5544	120	48.4626	0	0
Endozoicomonas montiporae CL-33	NZ_CP013251	570277.12	5430256	98.28	0	0	3	1	5430256	5430256	5340	130	48.4648	0	0
Endozoicomonas numazuensis DSM25634	JOKH00000000.1	1137799.17	6342227	100	0	0	131	31	917146	1695894	6250	97	47.0179	1	1
Endozoicomonas arenosclerae ab112	LASA00000000.1	1633495.6	6453554	100	1.72	100.00	328	328	44889	259222	6401	135	47.6548	1	1
Endozoicomonas arenosclerae E-MC227	LASB00000000.1	1633495.7	6216773	88.56	6.03	20.00	2501	2501	4718	34129	8613	109	47.1549	1	1
Endozoicomonas atrinae WP70	LUKQ00000000.2	1333660.5	6687418	98.28	1.72	0	985	980	21158	121488	7433	89	47.9368	1	0
Endozoicomonas ascidiicola AVMART05	LUTV00000000.1	1698521.18	6130497	98.28	0	0	287	36	771815	1017847	5913	100	46.7027	8	5
Endozoicomonas ascidiicola KASP37	LUTW00000000.1	1698521.19	6512467	98.28	0	0	300	34	675874	1128000	6264	91	46.6455	7	4
Endozoicomonas acroporae Acr-1	SAUT00000000.1	1701104.1	6024033	98.28	0	0	299	299	56565	194440	5880	86	49.2608	4	0
Endozoicomonas acroporae Acr-5	SAUU00000000.1	1701104.11	6034674	98.28	0	0	295	295	58040	169237	5943	91	49.2511	4	0
Endozoicomonas acroporae Acr-14	PJPV00000000.1	1701104.9	6048850	98.28	0	0	309	309	47658	161511	5836	88	49.1648	4	0
Endozoicomonas sp. Bugula neritia	MDLD00000000.1	1868284.6	4049356	92.32	12.07	12.50	284	272	20804	84485	4118	46	45.2801	0	0
Ca Endozoicomonas cretensis	OODV00000000.1	432652.2	5876352	98.28	5.17	0	638	638	19256	91550	6680	87	46.7999	0	0
Endozoicomonas sp. OPT23	PPFD00000000.1	2072845.4	4938102	100	0	0	41	30	737835	1028303	4446	101	46.8383	0	0
Hahella ganghwensis DSM17046	AQXX00000000.1	6666666.556906	6564965	100	0	0	144	144	94036	288733	6512	64	49.1573	0	0
Hahella sp. CCB-MM4	MRYI00000000.1	1926491.19	6663740	100	0	0	161	161	232349	805316	6278	65	49.7694	0	0
Hahella chejuensis KCTC2396	NC_007645.1	349521.49	7215267	98.28	0	0	1	1	7215267	7215267	6779	82	53.8697	0	0
* genomes generated in this study
